# Engineering immunotoxin-equipped effector cells and evaluation in primary human immune cells

**DOI:** 10.64898/2025.12.09.691975

**Authors:** Alexander H. Pearlman, Brian J. Mog, Michael S. Hwang, Jordina Rincon-Torroella, Sarah R. DiNapoli, Suman Paul, Jacqueline Douglass, Emily Han-Chung Hsiue, Stephanie A. Glavaris, Drew M. Pardoll, Nickolas Papadopoulos, Kenneth W. Kinzler, Chetan Bettegowda, Shibin Zhou, Bert Vogelstein, Maximilian F. Konig

**Affiliations:** Ludwig Center and Lustgarten Laboratory, Sidney Kimmel Comprehensive Cancer Center, Johns Hopkins University School of Medicine, Baltimore, MD 21287; Howard Hughes Medical Institute, Chevy Chase, MD 20815; Department of Neurosurgery, Johns Hopkins University School of Medicine, Baltimore, MD 21287; Division of Hematologic Malignancies and Bone Marrow Transplantation, Department of Oncology, Johns Hopkins University School of Medicine, Baltimore, MD 21287; Bloomberg∼Kimmel Institute for Cancer Immunotherapy, Johns Hopkins University School of Medicine, Baltimore, MD 21287; Department of Oncology, Johns Hopkins University School of Medicine, Baltimore, MD 21287; Department of Pathology, Johns Hopkins University School of Medicine, Baltimore, MD 21287; Institute for NanoBioTechnology, Johns Hopkins University, Baltimore, MD 21287; Division of Rheumatology, Department of Medicine, Johns Hopkins University School of Medicine, Baltimore, MD 21287

## Abstract

Lethal toxins could become potent therapies against cancer, but their clinical utility is limited by adverse events upon systemic administration. These could be reduced if the toxins were delivered by effector cells that specifically infiltrate cancers, thereby releasing toxins locally into the tumor microenvironment. One of the challenges underlying this strategy is that cells delivering toxins would have to be resistant to them. We address this obstacle by showing that effectors derived from transformed human cell lines genetically engineered for resistance to bacterial adenosine diphosphate ribosylating toxins (ADPRTs), including *Pseudomonas aeruginosa* exotoxin A (PE), can produce targeted immunotoxins that specifically kill cancer cells expressing cognate tumor-associated antigens. Resistance to immunotoxins was achieved by knockout of genes in the diphthamide biosynthesis pathway (*DPH1-4*) required for the posttranslational modification of eukaryotic elongation factor 2 (EEF2) that is the target of ADPRTs, or by mutation of *EEF2* itself. We show that engineering resistance to ADPRTs, one of the most potent toxins acting on human cells, is essential to achieve robust function of armored effector cell lines. This work establishes a first step on the path to equip effector cells with the ability to deliver powerful toxins to cancer cells and introduces a platform to investigate extension to primary autologous or allogeneic therapeutic cell types.
