## Supplementary Tables for "Engineering immunotoxin-equipped effector cells and evaluation in primary human immune cells"

### Sheet: Table S1
Supplementary Table S1: CRISPR sequences
Construct	Sequence
DPH1 gRNA-1	GTTCACGGAGGCCGAAGTGA
DPH1 gRNA-2	ATACCGGTAAGCGGGGACAT
DPH1 gRNA-3	TGGCGGCGCTGGTCGTATCC
DPH1 gRNA-4	TGGGACACTCACACGATACT
DPH1 gRNA-5	GATGGGTGACGTGACCTACG
DPH2 gRNA-1	CGTGCTTCGTCAACGTTCTG
DPH2 gRNA-2	AGTCCGCATAATGTGTGAGG
DPH2 gRNA-3	CCAGACGTGTCACTCATTAC
DPH2 gRNA-4	AAGGGCACGAAGACGATATC
DPH3 gRNA-1	GATTTCGTTGTAGGAAGATT
DPH3 gRNA-2	GAAGTTATCTCCACATGGGC
DPH3 gRNA-3	GGCAGTGTTTCATGACGAGG
DPH4 gRNA-1	TCATCGAAATTGATCAAGCA
DPH4 gRNA-2	ATGACCTGCAGCGGTGTGGT
DPH4 gRNA-3	AAAGGATTGGTACAGCATCC
DPH4 gRNA-4	ATGCTGTACCAATCCTTTTT
DPH5 gRNA-1	CTTGTGGTTGGTGATCCATT
DPH5 gRNA-2	TACACCTCAGTCCTAACTGT
DPH5 gRNA-3	AACAAGATCACTGTGTGTTG
DPH5 gRNA-4	TGGTTTACACTCATATACCG
DPH6 gRNA-1	TCTTATGGTTCGGCGATAGA
DPH6 gRNA-2	TGCTTCTGCATACAAGTCAA
DPH6 gRNA-3	CAAGTGTACACCAAATGTGA
DPH7 gRNA-1	GCGCGCGCACCTTGTTCTGG
DPH7 gRNA-2	GCACCACTCCACCGAGTCCG
DPH7 gRNA-3	TTCTTTGGACCTCGACCAGA
DPH7 gRNA-4	TTGTCCCTAGATTGGTCCAC
DPH7 gRNA-5	GAGCAGTTGTATGGATCCAC
Furin gRNA-1	GACTAAACGGGACGTGTACC
Furin gRNA-1	TCGGGGACTATTACCACTTC
EEF2 p.G717R gRNA-1	CACGCCGACGCCATCCACCG
EEF2 p.G717R gRNA-2	GCCGACGCCATCCACCGCGG
EEF2 p.G717R gRNA-3	TGATCTGGCCCCCTCCGCGG
EEF2 p.G717R HDRT-1	CTGGCATAGAGGCAGCGCCGTGCTGTGGGGATGATCTGGCCCCCTCTCCGGTGGATGGCGTCGGCGTGCAGGGTGACGTCGTGGACGTCGAAGCG
EEF2 p.G717R HDRT-2	CACACTGGCATAGAGGCAGCGCCGTGCTGTGGGGATGATCTGGCCCCCGCGCCGGTGGATGGCGTCGGCGTGCAGGGTGACGTCGTGGACGTCGAAGCG
EEF2 p.G717R HDRT-3	ACACTGGCATAGAGGCAGCGCCGTGCTGTGGGGATGATCTGTCCGCCTCTCCGGTGGATGGCGTCGGCGTGCAGGGTGACGTCGTGGACGTC
B2M gRNA-1	CGTGAGTAAACCTGAATCTT
V2.CAR HDRT	AGTCACGACGTTGTAAAACGACGGCCAGTGAGAGGGCATCAGAAGTCCTTGAGAGCCTCCAGAGAAAGGCTCTTAAAAATGCAGCGCAATCTCCAGTGACAGAAGATACTGCTAGAAATCTGCTAGAAAAAAAACAAAAAAGGCATGTATAGAGGAATTATGAGGGAAAGATACCAAGTCACGGTTTATTCTTCAAAATGGAGGTGGCTTGTTGGGAAGGTGGAAGCTCATTTGGCCAGAGTGGAAATGGAATTGGGAGAAATCGATGACCAAATGTAAACACTTGGTGCCTGATATAGCTTGACACCAAGTTAGCCCCAAGTGAAATACCCTGGCAATATTAATGTGTCTTTTCCCGATATTCCTCAGGTACTCCAAAGCGGGCCAAGCGGTCCGGAT…
V2.CAR-tEGF-PE38 HDRT	TGGAGGTGGCTTGTTGGGAAGGTGGAAGCTCATTTGGCCAGAGTGGAAATGGAATTGGGAGAAATCGATGACCAAATGTAAACACTTGGTGCCTGATATAGCTTGACACCAAGTTAGCCCCAAGTGAAATACCCTGGCAATATTAATGTGTCTTTTCCCGATATTCCTCAGGTACTCCAAAGCGGGCCAAGCGGTCCGGATCCGGAGCCACCAACTTCAGCCTGCTGAAGCAGGCCGGCGACGTGGAGGAGAACCCCGGCCCCATGGCACTGCCAGTGACTGCTCTGCTCCTGCCACTTGCACTGCTGCTCCACGCTGCCAGGCCTGATATCCAAATGACCCAGTCTCCATCCAGCCTGTCTGCGTCCGTTGGGGATCGCGTTACCATCACGTGCCGCG…
Cre V2.CAR-tEGF-PE38 HDRT	ACGGCTCTGGGTGGGTGAGTCAGGGCATGGGGCGTCTGTGTTTTGACCCCACGTGTGCCGGAGTGAGGGTTGGGGTCCCTCCTGCAGCCTGAGCCTGGGTAGAGGAATGAGGGTCCTCACGCAGCAACAGTTCCAGGAGCGGCTGCCAGGCTGGGGCAGGCGGCAGCTGTGCCCCTCCTAATCTTTGTTGGCAGAAGTGGCAGCTGCCATCCCGAGGAACTGGGAGAGGTAGGGAGAGAGGAGCTGGGCCCTGAGACACCCTCCCAGGGTTGGGTCTCTCCTACCTCAGTCCCTGTGTCCCTGTCCCACCGTTCCCCGCCCCTGTGCCCGCAGGTTCACGGAGGCCGAAGCCATAGAGCCCACCGCATCCCCAGCATGCCTGCTATTGTCTTCCCAATC…
Cre V2.CAR-tEGF-PE24 HDRT	ACGGCTCTGGGTGGGTGAGTCAGGGCATGGGGCGTCTGTGTTTTGACCCCACGTGTGCCGGAGTGAGGGTTGGGGTCCCTCCTGCAGCCTGAGCCTGGGTAGAGGAATGAGGGTCCTCACGCAGCAACAGTTCCAGGAGCGGCTGCCAGGCTGGGGCAGGCGGCAGCTGTGCCCCTCCTAATCTTTGTTGGCAGAAGTGGCAGCTGCCATCCCGAGGAACTGGGAGAGGTAGGGAGAGAGGAGCTGGGCCCTGAGACACCCTCCCAGGGTTGGGTCTCTCCTACCTCAGTCCCTGTGTCCCTGTCCCACCGTTCCCCGCCCCTGTGCCCGCAGGTTCACGGAGGCCGAAGCCATAGAGCCCACCGCATCCCCAGCATGCCTGCTATTGTCTTCCCAATC…
Cre V2.CAR HDRT	ACGGCTCTGGGTGGGTGAGTCAGGGCATGGGGCGTCTGTGTTTTGACCCCACGTGTGCCGGAGTGAGGGTTGGGGTCCCTCCTGCAGCCTGAGCCTGGGTAGAGGAATGAGGGTCCTCACGCAGCAACAGTTCCAGGAGCGGCTGCCAGGCTGGGGCAGGCGGCAGCTGTGCCCCTCCTAATCTTTGTTGGCAGAAGTGGCAGCTGCCATCCCGAGGAACTGGGAGAGGTAGGGAGAGAGGAGCTGGGCCCTGAGACACCCTCCCAGGGTTGGGTCTCTCCTACCTCAGTCCCTGTGTCCCTGTCCCACCGTTCCCCGCCCCTGTGCCCGCAGGTTCACGGAGGCCGAAGCCATAGAGCCCACCGCATCCCCAGCATGCCTGCTATTGTCTTCCCAATC…
Cre V2.CARΔ-tEGF-PE38 HDRT	ACGGCTCTGGGTGGGTGAGTCAGGGCATGGGGCGTCTGTGTTTTGACCCCACGTGTGCCGGAGTGAGGGTTGGGGTCCCTCCTGCAGCCTGAGCCTGGGTAGAGGAATGAGGGTCCTCACGCAGCAACAGTTCCAGGAGCGGCTGCCAGGCTGGGGCAGGCGGCAGCTGTGCCCCTCCTAATCTTTGTTGGCAGAAGTGGCAGCTGCCATCCCGAGGAACTGGGAGAGGTAGGGAGAGAGGAGCTGGGCCCTGAGACACCCTCCCAGGGTTGGGTCTCTCCTACCTCAGTCCCTGTGTCCCTGTCCCACCGTTCCCCGCCCCTGTGCCCGCAGGTTCACGGAGGCCGAAGCCATAGAGCCCACCGCATCCCCAGCATGCCTGCTATTGTCTTCCCAATC…
Cre tEGF-PE38 HDRT	ACGGCTCTGGGTGGGTGAGTCAGGGCATGGGGCGTCTGTGTTTTGACCCCACGTGTGCCGGAGTGAGGGTTGGGGTCCCTCCTGCAGCCTGAGCCTGGGTAGAGGAATGAGGGTCCTCACGCAGCAACAGTTCCAGGAGCGGCTGCCAGGCTGGGGCAGGCGGCAGCTGTGCCCCTCCTAATCTTTGTTGGCAGAAGTGGCAGCTGCCATCCCGAGGAACTGGGAGAGGTAGGGAGAGAGGAGCTGGGCCCTGAGACACCCTCCCAGGGTTGGGTCTCTCCTACCTCAGTCCCTGTGTCCCTGTCCCACCGTTCCCCGCCCCTGTGCCCGCAGGTTCACGGAGGCCGAAGCCATAGAGCCCACCGCATCCCCAGCATGCCTGCTATTGTCTTCCCAATC…
Cre V2.CAR-tEGF-PE38Δ578 HDRT	ACGGCTCTGGGTGGGTGAGTCAGGGCATGGGGCGTCTGTGTTTTGACCCCACGTGTGCCGGAGTGAGGGTTGGGGTCCCTCCTGCAGCCTGAGCCTGGGTAGAGGAATGAGGGTCCTCACGCAGCAACAGTTCCAGGAGCGGCTGCCAGGCTGGGGCAGGCGGCAGCTGTGCCCCTCCTAATCTTTGTTGGCAGAAGTGGCAGCTGCCATCCCGAGGAACTGGGAGAGGTAGGGAGAGAGGAGCTGGGCCCTGAGACACCCTCCCAGGGTTGGGTCTCTCCTACCTCAGTCCCTGTGTCCCTGTCCCACCGTTCCCCGCCCCTGTGCCCGCAGGTTCACGGAGGCCGAAGCCATAGAGCCCACCGCATCCCCAGCATGCCTGCTATTGTCTTCCCAATC…

### Sheet: Table S2
Supplementary Table S2: Construct sequences
Construct	Toxin	Immunotoxin Binding Domain	Notes	Domains	Sequence
DT-cetux	Corynebacterium diphtheriae toxin	Cetuximab scFv (anti-EGFR/EGFRvIII)		[Igk leader]-[DT]-[GS linker]-[cetuximab scFv]-[DYKDDDDK-tag]	METDTLLLWVLLLWVPGSTGDMGADDVVDSSKSFVMENFSSYHGTKPGYVDSIQKGIQKPKSGTQGNYDDDWKGFYSTDNKYDAAGYSVDNENPLSGKAGGVVKVTYPGLTKVLALKVDNAETIKKELGLSLTEPLMEQVGTEEFIKRFGDGASRVVLSLPFAEGSSSVEYINNWEQAKALSVELEINFETRGKRGQDAMYEYMAQACAGNRVRRSVGSSLSCINLDWDVIRDKTKTKIESLKEHGPIKNKMSESPNKTVSEEKAKQYLEEFHQTALEHPELSELKTVTGTNPVFAGANYAAWAVNVAQVIDSETADNLEKTTAALSILPGIGSVMGIADGAVHHNTEEIVAQSIALSSLMVAQAIPLVGELVDIGFAAYNFVESIINLFQVVHNSYNR…
DTΔ180-cetux	Corynebacterium diphtheriae toxin	Cetuximab scFv (anti-EGFR/EGFRvIII)	Inactive mutant	[Igk leader]-[DTΔ180]-[GS linker]-[cetuximab scFv]-[DYKDDDDK-tag]	METDTLLLWVLLLWVPGSTGDMGADDVVDSSKSFVMENFSSYHGTKPGYVDSIQKGIQKPKSGTQGNYDDDWKGFYSTDNKYDAAGYSVDNENPLSGKAGGVVKVTYPGLTKVLALKVDNAETIKKELGLSLTEPLMEQVGTEEFIKRFGDGASRVVLSLPFAEGSSSVYINNWEQAKALSVELEINFETRGKRGQDAMYEYMAQACAGNRVRRSVGSSLSCINLDWDVIRDKTKTKIESLKEHGPIKNKMSESPNKTVSEEKAKQYLEEFHQTALEHPELSELKTVTGTNPVFAGANYAAWAVNVAQVIDSETADNLEKTTAALSILPGIGSVMGIADGAVHHNTEEIVAQSIALSSLMVAQAIPLVGELVDIGFAAYNFVESIINLFQVVHNSYNRP…
DT-tEGF	Corynebacterium diphtheriae toxin	Truncated human EGF (binds EGFR)		[Igk leader]-[DT]-[GS linker]-[tEGF]-[GS linker]-[tEGF]-[DYKDDDDK-tag]	METDTLLLWVLLLWVPGSTGDMGADDVVDSSKSFVMENFSSYHGTKPGYVDSIQKGIQKPKSGTQGNYDDDWKGFYSTDNKYDAAGYSVDNENPLSGKAGGVVKVTYPGLTKVLALKVDNAETIKKELGLSLTEPLMEQVGTEEFIKRFGDGASRVVLSLPFAEGSSSVEYINNWEQAKALSVELEINFETRGKRGQDAMYEYMAQACAGNRVRRSVGSSLSCINLDWDVIRDKTKTKIESLKEHGPIKNKMSESPNKTVSEEKAKQYLEEFHQTALEHPELSELKTVTGTNPVFAGANYAAWAVNVAQVIDSETADNLEKTTAALSILPGIGSVMGIADGAVHHNTEEIVAQSIALSSLMVAQAIPLVGELVDIGFAAYNFVESIINLFQVVHNSYNR…
DT_G52E-tEGF	Corynebacterium diphtheriae toxin	Truncated human EGF (binds EGFR)	Inactive mutant	[Igk leader]-[DT_G52E]-[GS linker]-[tEGF]-[GS linker]-[tEGF]-[DYKDDDDK-tag]	METDTLLLWVLLLWVPGSTGDMGADDVVDSSKSFVMENFSSYHGTKPGYVDSIQKGIQKPKSGTQGNYDDDWKEFYSTDNKYDAAGYSVDNENPLSGKAGGVVKVTYPGLTKVLALKVDNAETIKKELGLSLTEPLMEQVGTEEFIKRFGDGASRVVLSLPFAEGSSSVEYINNWEQAKALSVELEINFETRGKRGQDAMYEYMAQACAGNRVRRSVGSSLSCINLDWDVIRDKTKTKIESLKEHGPIKNKMSESPNKTVSEEKAKQYLEEFHQTALEHPELSELKTVTGTNPVFAGANYAAWAVNVAQVIDSETADNLEKTTAALSILPGIGSVMGIADGAVHHNTEEIVAQSIALSSLMVAQAIPLVGELVDIGFAAYNFVESIINLFQVVHNSYNR…
tEGF-PE38	Pseudomonas aeruginosa exotoxin A	Truncated human EGF (binds EGFR)		[Igk leader]-[DYKDDDDK-tag]-[tEGF]-[GS linker]-[PE38]	METDTLLLWVLLLWVPGSTGDMDYKDDDDKNSDSECPLSHDGYCLHDGVCMYIEALDKYACNCVVGYIGERCQYRDLKWWELRSSGGGSSGGGSFGGSLAALTAHQACHLPLETFTRHRQPRGWEQLEQCGYPVQRLVALYLAARLSWNQVDQVIRNALASPGSGGDLGEAIREQPEQARLALTLAAAESERFVRQGTGNDEAGAANGPADSGDALLERNYPTGAEFLGDGGDVSFSTRGTQNWTVERLLQAHRQLEERGYVFVGYHGTFLEAAQSIVFGGVRARSQDLDAIWRGFYIAGDPALAYGYAQDQEPDARGRIRNGALLRVYVPRSSLPGFYRTSLTLAAPEAAGEVERLIGHPLPLRLDAITGPEEEGGRLETILGWPLAERTVVIPSAIP…
Cetux-PE38	Pseudomonas aeruginosa exotoxin A	Cetuximab scFv (anti-EGFR/EGFRvIII)		[Igk leader]-[DYKDDDDK-tag]-[cetuximab scFv]-[GS linker]-[PE38]	METDTLLLWVLLLWVPGSTGDMDYKDDDDKQVQLKQSGPGLVQPSQSLSITCTVSGFSLTNYGVHWVRQSPGKGLEWLGVIWSGGNTDYNTPFTSRLSINKDNSKSQVFFKMNSLQSNDTAIYYCARALTYYDYEFAYWGQGTLVTVSAGGGGSGGGGSGGGGSDILLTQSPVILSVSPGERVSFSCRASQSIGTNIHWYQQRTNGSPRLLIKYASESISGIPSRFSGSGSGTDFTLSINSVESEDIADYYCQQNNNWPTTFGAGTKLELKFGGSLAALTAHQACHLPLETFTRHRQPRGWEQLEQCGYPVQRLVALYLAARLSWNQVDQVIRNALASPGSGGDLGEAIREQPEQARLALTLAAAESERFVRQGTGNDEAGAANGPADSGDALLERNYP…
Cetux-PE38Δ578	Pseudomonas aeruginosa exotoxin A	Cetuximab scFv (anti-EGFR/EGFRvIII)	Inactive mutant	[Igk leader]-[DYKDDDDK-tag]-[cetuximab scFv]-[GS linker]-[PE38Δ578]	METDTLLLWVLLLWVPGSTGDMDYKDDDDKQVQLKQSGPGLVQPSQSLSITCTVSGFSLTNYGVHWVRQSPGKGLEWLGVIWSGGNTDYNTPFTSRLSINKDNSKSQVFFKMNSLQSNDTAIYYCARALTYYDYEFAYWGQGTLVTVSAGGGGSGGGGSGGGGSDILLTQSPVILSVSPGERVSFSCRASQSIGTNIHWYQQRTNGSPRLLIKYASESISGIPSRFSGSGSGTDFTLSINSVESEDIADYYCQQNNNWPTTFGAGTKLELKFGGSLAALTAHQACHLPLETFTRHRQPRGWEQLEQCGYPVQRLVALYLAARLSWNQVDQVIRNALASPGSGGDLGEAIREQPEQARLALTLAAAESERFVRQGTGNDEAGAANGPADSGDALLERNYP…
806-PE38	Pseudomonas aeruginosa exotoxin A	806 scFv (anti-EGFRvIII/EGFR)		[Igk leader]-[DYKDDDDK-tag]-[806 scFv]-[GS linker]-[PE38]	METDTLLLWVLLLWVPGSTGDMDYKDDDDKDVQLQESGPSLVKPSQSLSLTCTVTGYSITSDFAWNWIRQFPGNKLEWMGYISYSGNTRYNPSLKSRISITRDTSKNQFFLQLNSVTIEDTATYYCVTAGRGFPYWGQGTLVTVSAGGGGSGGGGSGGGGSDILMTQSPSSMSVSLGDTVSITCHSSQDINSNIGWLQQRPGKSFKGLIYHGTNLDDEVPSRFSGSGSGADYSLTISSLESEDFADYYCVQYAQFPWTFGGGTKLEIKRSSSGGGSSGGGSFGGSLAALTAHQACHLPLETFTRHRQPRGWEQLEQCGYPVQRLVALYLAARLSWNQVDQVIRNALASPGSGGDLGEAIREQPEQARLALTLAAAESERFVRQGTGNDEAGAANGPADS…
D2C7ds-PE38	Pseudomonas aeruginosa exotoxin A	D2C7ds scFv (anti-EGFR/EGFRvIII)		[Igk leader]-[DYKDDDDK-tag]-[D2C7ds scFv]-[GS linker]-[PE38]	METDTLLLWVLLLWVPGSTGDMDYKDDDDKEVHLQQSGPELEKPGASVKISCKASGYSFTGYNMNVKQCNGKSLEWIGNIDPYYGDTDYDQKFKGTLTADKSSNTVYMQLQSLTSEDSAVYYCARGAHRDYYAMDYWGQGTSVTVSSGGGGSGGGGSGGGGSDIQMTQSPASLSASVGETVTITCRTSENIYIYLAWYQQKQGKSPQLLVYNAKTLAEGVPSRFSGSGSGTQFSLKINGLQPEDFGGYYCQQHYGTPYTFGCGTKLEKKSSGGGSSGGGSFGGSLAALTAHQACHLPLETFTRHRQPRGWEQLEQCGYPVQRLVALYLAARLSWNQVDQVIRNALASPGSGGDLGEAIREQPEQARLALTLAAAESERFVRQGTGNDEAGAANGPADSG…
Cetux-PE35	Pseudomonas aeruginosa exotoxin A	Cetuximab scFv (anti-EGFR/EGFRvIII)		[Igk leader]-[DYKDDDDK-tag]-[cetuximab scFv]-[GS linker]-[PE35]	METDTLLLWVLLLWVPGSTGDMDYKDDDDKQVQLKQSGPGLVQPSQSLSITCTVSGFSLTNYGVHWVRQSPGKGLEWLGVIWSGGNTDYNTPFTSRLSINKDNSKSQVFFKMNSLQSNDTAIYYCARALTYYDYEFAYWGQGTLVTVSAGGGGSGGGGSGGGGSDILLTQSPVILSVSPGERVSFSCRASQSIGTNIHWYQQRTNGSPRLLIKYASESISGIPSRFSGSGSGTDFTLSINSVESEDIADYYCQQNNNWPTTFGAGTKLELKMWEQLEQCGYPVQRLVALYLAARLSWNQVDQVIRNALASPGSGGDLGEAIREQPEQARLALTLAAAESERFVRQGTGNDEAGAASGPADSGDALLERNYPTGAEFLGDGGDISFSTRGTQNWTVERLL…
Cetux-PE24	Pseudomonas aeruginosa exotoxin A	Cetuximab scFv (anti-EGFR/EGFRvIII)		[Igk leader]-[DYKDDDDK-tag]-[cetuximab scFv]-[GS linker]-[PE24]	METDTLLLWVLLLWVPGSTGDMDYKDDDDKQVQLKQSGPGLVQPSQSLSITCTVSGFSLTNYGVHWVRQSPGKGLEWLGVIWSGGNTDYNTPFTSRLSINKDNSKSQVFFKMNSLQSNDTAIYYCARALTYYDYEFAYWGQGTLVTVSAGGGGSGGGGSGGGGSDILLTQSPVILSVSPGERVSFSCRASQSIGTNIHWYQQRTNGSPRLLIKYASESISGIPSRFSGSGSGTDFTLSINSVESEDIADYYCQQNNNWPTTFGAGTKLELKSGGRHRQPRGWEQLPTGAEFLGDGGDISFSTRGTQNWTVERLLQAHRQLEERGYVFVGYHGTFLEAAQSIVFGGVRARSQDLDAIWRGFYIAGDPALAYGYAQDQEPDARGRIRNGALLRVYVPRSSL…
Cetux-PE24_DS3	Pseudomonas aeruginosa exotoxin A	Cetuximab scFv (anti-EGFR/EGFRvIII)		[Igk leader]-[DYKDDDDK-tag]-[cetuximab scFv]-[GS linker]-[PE24_DS3]	METDTLLLWVLLLWVPGSTGDMDYKDDDDKQVQLKQSGPGLVQPSQSLSITCTVSGFSLTNYGVHWVRQSPGKGLEWLGVIWSGGNTDYNTPFTSRLSINKDNSKSQVFFKMNSLQSNDTAIYYCARALTYYDYEFAYWGQGTLVTVSAGGGGSGGGGSGGGGSDILLTQSPVILSVSPGERVSFSCRASQSIGTNIHWYQQRTNGSPRLLIKYASESISGIPSRFSGSGSGTDFTLSINSVESEDIADYYCQQNNNWPTTFGAGTKLELKSGGCGGGGSRHRQPRGWEQLGGCGGSGGGGSPTGAEFLGDGGDISFSTRGTQNWTVERLLQAHRQLEERGYVFVGYHGTFLEAAQSIVFGGVRARSQDLDAIWRGFYIAGDPALAYGYAQDQEPDARG…
tEGF-PE24_KDEL	Pseudomonas aeruginosa exotoxin A	Cetuximab scFv (anti-EGFR/EGFRvIII)		[Igk leader]-[DYKDDDDK-tag]-[tEGF]-[GS linker]-[PE24_KDEL]	METDTLLLWVLLLWVPGSTGDMDYKDDDDKNSDSECPLSHDGYCLHDGVCMYIEALDKYACNCVVGYIGERCQYRDLKWWELRSSGGGSSGGGSRHRQPRGWEQLPTGAEFLGDGGDISFSTRGTQNWTVERLLQAHRQLEERGYVFVGYHGTFLEAAQSIVFGGVRARSQDLDAIWRGFYIAGDPALAYGYAQDQEPDARGRIRNGALLRVYVPRSSLPGFYRTGLTLAAPEAAGEVERLIGHPLPLRLDAITGPEEEGGRLETILGWPLAERTVVIPSAIPTDPRNVGGDLDPSSIPDKEQAISALPDYASQPGKPPKDELK*
Cetux-PE24_KDEL	Pseudomonas aeruginosa exotoxin A	Cetuximab scFv (anti-EGFR/EGFRvIII)		[Igk leader]-[DYKDDDDK-tag]-[cetuximab scFv]-[GS linker]-[PE24_KDEL]	METDTLLLWVLLLWVPGSTGDMDYKDDDDKQVQLKQSGPGLVQPSQSLSITCTVSGFSLTNYGVHWVRQSPGKGLEWLGVIWSGGNTDYNTPFTSRLSINKDNSKSQVFFKMNSLQSNDTAIYYCARALTYYDYEFAYWGQGTLVTVSAGGGGSGGGGSGGGGSDILLTQSPVILSVSPGERVSFSCRASQSIGTNIHWYQQRTNGSPRLLIKYASESISGIPSRFSGSGSGTDFTLSINSVESEDIADYYCQQNNNWPTTFGAGTKLELKSGGRHRQPRGWEQLPTGAEFLGDGGDISFSTRGTQNWTVERLLQAHRQLEERGYVFVGYHGTFLEAAQSIVFGGVRARSQDLDAIWRGFYIAGDPALAYGYAQDQEPDARGRIRNGALLRVYVPRSSL…
806-PE24_KDEL	Pseudomonas aeruginosa exotoxin A	806 scFv (anti-EGFRvIII/EGFR)		[Igk leader]-[DYKDDDDK-tag]-[806 scFv]-[GS linker]-[PE24_KDEL]	METDTLLLWVLLLWVPGSTGDMDYKDDDDKDVQLQESGPSLVKPSQSLSLTCTVTGYSITSDFAWNWIRQFPGNKLEWMGYISYSGNTRYNPSLKSRISITRDTSKNQFFLQLNSVTIEDTATYYCVTAGRGFPYWGQGTLVTVSAGGGGSGGGGSGGGGSDILMTQSPSSMSVSLGDTVSITCHSSQDINSNIGWLQQRPGKSFKGLIYHGTNLDDEVPSRFSGSGSGADYSLTISSLESEDFADYYCVQYAQFPWTFGGGTKLEIKRSSSGGGSSGGGSRHRQPRGWEQLPTGAEFLGDGGDISFSTRGTQNWTVERLLQAHRQLEERGYVFVGYHGTFLEAAQSIVFGGVRARSQDLDAIWRGFYIAGDPALAYGYAQDQEPDARGRIRNGALLRV…
D2C7ds-PE24_KDEL	Pseudomonas aeruginosa exotoxin A	D2C7ds scFv (anti-EGFR/EGFRvIII scFv)		[Igk leader]-[DYKDDDDK-tag]-[D2C7ds scFv]-[GS linker]-[PE24_KDEL]	METDTLLLWVLLLWVPGSTGDMDYKDDDDKEVHLQQSGPELEKPGASVKISCKASGYSFTGYNMNVKQCNGKSLEWIGNIDPYYGDTDYDQKFKGTLTADKSSNTVYMQLQSLTSEDSAVYYCARGAHRDYYAMDYWGQGTSVTVSSGGGGSGGGGSGGGGSDIQMTQSPASLSASVGETVTITCRTSENIYIYLAWYQQKQGKSPQLLVYNAKTLAEGVPSRFSGSGSGTQFSLKINGLQPEDFGGYYCQQHYGTPYTFGCGTKLEKKSSGGGSSGGGSRHRQPRGWEQLPTGAEFLGDGGDISFSTRGTQNWTVERLLQAHRQLEERGYVFVGYHGTFLEAAQSIVFGGVRARSQDLDAIWRGFYIAGDPALAYGYAQDQEPDARGRIRNGALLRVY…
Cetux-PE24_LR8M	Pseudomonas aeruginosa exotoxin A	Cetuximab scFv (anti-EGFR/EGFRvIII)		[Igk leader]-[DYKDDDDK-tag]-[cetuximab scFv]-[GS linker]-[PE24_LR8M]	METDTLLLWVLLLWVPGSTGDMDYKDDDDKQVQLKQSGPGLVQPSQSLSITCTVSGFSLTNYGVHWVRQSPGKGLEWLGVIWSGGNTDYNTPFTSRLSINKDNSKSQVFFKMNSLQSNDTAIYYCARALTYYDYEFAYWGQGTLVTVSAGGGGSGGGGSGGGGSDILLTQSPVILSVSPGERVSFSCRASQSIGTNIHWYQQRTNGSPRLLIKYASESISGIPSRFSGSGSGTDFTLSINSVESEDIADYYCQQNNNWPTTFGAGTKLELKSGGRHRQPRGWEQLPTGAEFLGDGGAISFSTRGTQNWTVERLLQAHRQLEEGGYVFVGYHGTFLEAAQSIVFGGVRARSQDLDAIWAGFYIAGDPALAYGYAQDQEPDAAGRIRNGALLRVYVPRSSL…
Cetux-PE24_T14	Pseudomonas aeruginosa exotoxin A	Cetuximab scFv (anti-EGFR/EGFRvIII)		[Igk leader]-[DYKDDDDK-tag]-[cetuximab scFv]-[GS linker]-[PE24_T14]	METDTLLLWVLLLWVPGSTGDMDYKDDDDKQVQLKQSGPGLVQPSQSLSITCTVSGFSLTNYGVHWVRQSPGKGLEWLGVIWSGGNTDYNTPFTSRLSINKDNSKSQVFFKMNSLQSNDTAIYYCARALTYYDYEFAYWGQGTLVTVSAGGGGSGGGGSGGGGSDILLTQSPVILSVSPGERVSFSCRASQSIGTNIHWYQQRTNGSPRLLIKYASESISGIPSRFSGSGSGTDFTLSINSVESEDIADYYCQQNNNWPTTFGAGTKLELKSGGRHRQPRGWEQLPTGAEFLGDGGDISFSTRGTQNWTVERLLQAHAQLEERGYVFVGYHGTALEAAQSIVFGGVRARSQDLAAIWAGFYIAGDPAHAYGYAQDQEPDAAGRIANGALLRVYVPASSL…
tEGF-CET40	Vibrio cholerae cholix toxin	truncated human EGF (binds EGFR)		[Igk leader]-[DYKDDDDK-tag]-[tEGF]-[GS linker]-[CET40]	METDTLLLWVLLLWVPGSTGDMDYKDDDDKNSDSECPLSHDGYCLHDGVCMYIEALDKYACNCVVGYIGERCQYRDLKWWELRSSGGGSSGGGSPEALAAHRVCGVPLETLARSRKPRDLPDDLSCAYQAQNIVSLFVATRILFSHLDSVFTLNLDEQEPEVAERLSALRQINENNPGMVTQVLTVARQIYNDYVTHHPGLIPEQTSAGAQAADILSLFCPDADKPCVASNNDQANINIESRSGRSYLPENRAVITPQGVTNWTYQELEATHQALTREGYVFVGYHGTNHVAAQTIVNRIAPVPRGNNTENEEKWGGLYVATHAEVAHGYARIKEGTGEYGLPTRAEREARGVMLRVYIPRASLERFYRTNTPLENAERHITQVIGHSLPLRNEAFTGP…
Cetux-CET40	Vibrio cholerae cholix toxin	Cetuximab scFv (anti-EGFR/EGFRvIII)		[Igk leader]-[DYKDDDDK-tag]-[cetuximab scFv]-[GS linker]-[CET40]	METDTLLLWVLLLWVPGSTGDMDYKDDDDKQVQLKQSGPGLVQPSQSLSITCTVSGFSLTNYGVHWVRQSPGKGLEWLGVIWSGGNTDYNTPFTSRLSINKDNSKSQVFFKMNSLQSNDTAIYYCARALTYYDYEFAYWGQGTLVTVSAGGGGSGGGGSGGGGSDILLTQSPVILSVSPGERVSFSCRASQSIGTNIHWYQQRTNGSPRLLIKYASESISGIPSRFSGSGSGTDFTLSINSVESEDIADYYCQQNNNWPTTFGAGTKLELKSSGGGSSGGGSPEALAAHRVCGVPLETLARSRKPRDLPDDLSCAYQAQNIVSLFVATRILFSHLDSVFTLNLDEQEPEVAERLSALRQINENNPGMVTQVLTVARQIYNDYVTHHPGLIPEQTSAGAQ…
Cetux-CET40Δ581	Vibrio cholerae cholix toxin	Cetuximab scFv (anti-EGFR/EGFRvIII)	Inactive mutant	[Igk leader]-[DYKDDDDK-tag]-[cetuximab scFv]-[GS linker]-[CET40Δ581]	METDTLLLWVLLLWVPGSTGDMDYKDDDDKQVQLKQSGPGLVQPSQSLSITCTVSGFSLTNYGVHWVRQSPGKGLEWLGVIWSGGNTDYNTPFTSRLSINKDNSKSQVFFKMNSLQSNDTAIYYCARALTYYDYEFAYWGQGTLVTVSAGGGGSGGGGSGGGGSDILLTQSPVILSVSPGERVSFSCRASQSIGTNIHWYQQRTNGSPRLLIKYASESISGIPSRFSGSGSGTDFTLSINSVESEDIADYYCQQNNNWPTTFGAGTKLELKSSGGGSSGGGSPEALAAHRVCGVPLETLARSRKPRDLPDDLSCAYQAQNIVSLFVATRILFSHLDSVFTLNLDEQEPEVAERLSALRQINENNPGMVTQVLTVARQIYNDYVTHHPGLIPEQTSAGAQ…
806-CET40	Vibrio cholerae cholix toxin	806 scFv (anti-EGFRvIII/EGFR)		[Igk leader]-[DYKDDDDK-tag]-[806 scFv]-[GS linker]-[CET40]	METDTLLLWVLLLWVPGSTGDMDYKDDDDKDVQLQESGPSLVKPSQSLSLTCTVTGYSITSDFAWNWIRQFPGNKLEWMGYISYSGNTRYNPSLKSRISITRDTSKNQFFLQLNSVTIEDTATYYCVTAGRGFPYWGQGTLVTVSAGGGGSGGGGSGGGGSDILMTQSPSSMSVSLGDTVSITCHSSQDINSNIGWLQQRPGKSFKGLIYHGTNLDDEVPSRFSGSGSGADYSLTISSLESEDFADYYCVQYAQFPWTFGGGTKLEIKRSSSGGGSSGGGSPEALAAHRVCGVPLETLARSRKPRDLPDDLSCAYQAQNIVSLFVATRILFSHLDSVFTLNLDEQEPEVAERLSALRQINENNPGMVTQVLTVARQIYNDYVTHHPGLIPEQTSAGAQA…
D2C7ds-CET40	Vibrio cholerae cholix toxin	D2C7ds scFv (anti-EGFR/EGFRvIII)		[Igk leader]-[DYKDDDDK-tag]-[D2C7ds scFv]-[GS linker]-[CET40]	METDTLLLWVLLLWVPGSTGDMDYKDDDDKEVHLQQSGPELEKPGASVKISCKASGYSFTGYNMNVKQCNGKSLEWIGNIDPYYGDTDYDQKFKGTLTADKSSNTVYMQLQSLTSEDSAVYYCARGAHRDYYAMDYWGQGTSVTVSSGGGGSGGGGSGGGGSDIQMTQSPASLSASVGETVTITCRTSENIYIYLAWYQQKQGKSPQLLVYNAKTLAEGVPSRFSGSGSGTQFSLKINGLQPEDFGGYYCQQHYGTPYTFGCGTKLEKKSSGGGSSGGGSPEALAAHRVCGVPLETLARSRKPRDLPDDLSCAYQAQNIVSLFVATRILFSHLDSVFTLNLDEQEPEVAERLSALRQINENNPGMVTQVLTVARQIYNDYVTHHPGLIPEQTSAGAQAA…
H2.CD3z-tNGFR	None	None		[CD8a leader]-[H2 scFv]-[CD8a hinge]-[CD8a transmembrane]-[CD3z intracellular]-[furin site/linker]-[T2A]-[NGFR leader]-[tNGFR]	MALPVTALLLPLALLLHAARPDIQMTQSPSSLSASVGDRVTITCRASQDVNTAVAWYQQKPGKAPKLLIYSAYFLYSGVPSRFSGSRSGTDFTLTISSLQPEDFATYYCQQYSRYSPVTFGQGTKVEIKRTGGGSGGGGSGGGASEVQLVESGGGLVQPGGSLRLSCAASGFNVYASGMHWVRQAPGKGLEWVAKIYPDSDYTYYADSVKGRFTISADTSKNTAYLQMNSLRAEDTAVYYCSRDSSFYYVYAMDYWGQGTLVTVSSTTTPAPRPPTPAPTIASQPLSLRPEACRPAAGGAVHTRGLDFACDIYIWAPLAGTCGVLLLSLVITLYCRVKFSRSADAPAYQQGQNQLYNELNLGRREEYDVLDKRRGRDPEMGGKPRRKNPQEGLYNELQK…
V2.CAR-tEGF-PE38	Pseudomonas aeruginosa exotoxin A	Truncated human EGF (binds EGFR)		[CD8a leader]-[V2 scFv]-[CD8a hinge]-[CD28 transmembrane]-[CD28 intracellular]-[CD3z intracellular]-[furin site/linker]-[T2A]-[Igk leader]-[DYKDDDDK-tag]-[tEGF]-[GS linker]-[PE38]	MALPVTALLLPLALLLHAARPDIQMTQSPSSLSASVGDRVTITCRASQDVNTAVAWYQQKPGKAPKLLIYSASFLYSGVPSRFSGSRSGTDFTLTISSLQPEDFATYYCQQSYYYFRPITFGQGTKVEIKRTGGGSGGGGSGGGASEVQLVESGGGLVQPGGSLRLSCAASGFNLSYSDIHWVRQAPGKGLEWVAVVMPDSGHTNYADSVKGRFTISADTSKNTAYLQMNSLRAEDTAVYYCSRATNIPVYAFDYWGQGTLVTVSSTTTPAPRPPTPAPTIASQPLSLRPEACRPAAGGAVHTRGLDFACDIYFWVLVVVGGVLACYSLLVTVAFIIFWVRSKRSRLLHSDYMNMTPRRPGPTRKHYQPYAPPRDFAAYRSRVKFSRSADAPAYQQGQN…
V2.CAR-tEGF-PE38	Pseudomonas aeruginosa exotoxin A	Truncated human EGF (binds EGFR)		[CD8a leader]-[V2 scFv]-[CD8a hinge]-[CD28 transmembrane]-[CD28 intracellular]-[CD3z intracellular]-[furin site/linker]-[T2A]-[Igk leader]-[DYKDDDDK-tag]-[tEGF]-[GS linker]-[PE24]	MALPVTALLLPLALLLHAARPDIQMTQSPSSLSASVGDRVTITCRASQDVNTAVAWYQQKPGKAPKLLIYSASFLYSGVPSRFSGSRSGTDFTLTISSLQPEDFATYYCQQSYYYFRPITFGQGTKVEIKRTGGGSGGGGSGGGASEVQLVESGGGLVQPGGSLRLSCAASGFNLSYSDIHWVRQAPGKGLEWVAVVMPDSGHTNYADSVKGRFTISADTSKNTAYLQMNSLRAEDTAVYYCSRATNIPVYAFDYWGQGTLVTVSSTTTPAPRPPTPAPTIASQPLSLRPEACRPAAGGAVHTRGLDFACDIYFWVLVVVGGVLACYSLLVTVAFIIFWVRSKRSRLLHSDYMNMTPRRPGPTRKHYQPYAPPRDFAAYRSRVKFSRSADAPAYQQGQN…
V2.CAR	None	None		[CD8a leader]-[V2 scFv]-[CD8a hinge]-[CD28 transmembrane]-[CD28 intracellular]-[CD3z intracellular]	MALPVTALLLPLALLLHAARPDIQMTQSPSSLSASVGDRVTITCRASQDVNTAVAWYQQKPGKAPKLLIYSASFLYSGVPSRFSGSRSGTDFTLTISSLQPEDFATYYCQQSYYYFRPITFGQGTKVEIKRTGGGSGGGGSGGGASEVQLVESGGGLVQPGGSLRLSCAASGFNLSYSDIHWVRQAPGKGLEWVAVVMPDSGHTNYADSVKGRFTISADTSKNTAYLQMNSLRAEDTAVYYCSRATNIPVYAFDYWGQGTLVTVSSTTTPAPRPPTPAPTIASQPLSLRPEACRPAAGGAVHTRGLDFACDIYFWVLVVVGGVLACYSLLVTVAFIIFWVRSKRSRLLHSDYMNMTPRRPGPTRKHYQPYAPPRDFAAYRSRVKFSRSADAPAYQQGQN…
V2.CARΔ-tEGF-PE38	Pseudomonas aeruginosa exotoxin A	Truncated human EGF (binds EGFR)		[CD8a leader]-[V2 scFv]-[CD8a hinge]-[CD28 transmembrane]-[CD28 intracellular]-[furin site/linker]-[T2A]-[Igk leader]-[DYKDDDDK-tag]-[tEGF]-[GS linker]-[PE24]	MALPVTALLLPLALLLHAARPDIQMTQSPSSLSASVGDRVTITCRASQDVNTAVAWYQQKPGKAPKLLIYSASFLYSGVPSRFSGSRSGTDFTLTISSLQPEDFATYYCQQSYYYFRPITFGQGTKVEIKRTGGGSGGGGSGGGASEVQLVESGGGLVQPGGSLRLSCAASGFNLSYSDIHWVRQAPGKGLEWVAVVMPDSGHTNYADSVKGRFTISADTSKNTAYLQMNSLRAEDTAVYYCSRATNIPVYAFDYWGQGTLVTVSSTTTPAPRPPTPAPTIASQPLSLRPEACRPAAGGAVHTRGLDFACDIYFWVLVVVGGVLACYSLLVTVAFIIFWVRAKRSGSGEGRGSLLTCGDVEENPGPMETDTLLLWVLLLWVPGSTGDMDYKDDDDKNSD…
V2.CAR-tEGF-PE38Δ578	Pseudomonas aeruginosa exotoxin A	Truncated human EGF (binds EGFR)	Inactive mutant	[CD8a leader]-[V2 scFv]-[CD8a hinge]-[CD28 transmembrane]-[CD28 intracellular]-[CD3z intracellular]-[furin site/linker]-[T2A]-[Igk leader]-[DYKDDDDK-tag]-[tEGF]-[GS linker]-[PE38Δ578]	MALPVTALLLPLALLLHAARPDIQMTQSPSSLSASVGDRVTITCRASQDVNTAVAWYQQKPGKAPKLLIYSASFLYSGVPSRFSGSRSGTDFTLTISSLQPEDFATYYCQQSYYYFRPITFGQGTKVEIKRTGGGSGGGGSGGGASEVQLVESGGGLVQPGGSLRLSCAASGFNLSYSDIHWVRQAPGKGLEWVAVVMPDSGHTNYADSVKGRFTISADTSKNTAYLQMNSLRAEDTAVYYCSRATNIPVYAFDYWGQGTLVTVSSTTTPAPRPPTPAPTIASQPLSLRPEACRPAAGGAVHTRGLDFACDIYFWVLVVVGGVLACYSLLVTVAFIIFWVRSKRSRLLHSDYMNMTPRRPGPTRKHYQPYAPPRDFAAYRSRVKFSRSADAPAYQQGQN…
FLAG-tag control (cl13-hUCHT1v9LHLH)	None	none		[IL-2 leader]-[cl13-hUCHT1v9LHLH]-[DYKDDDDK-tag]-[6xHis-tag]	MYRMQLLSCIALSLALVTNSDIQMTQSPSSLSASVGDRVTITCRASQDVNTAVAWYQQKPGKAPKLLIYSASFLYSGVPSRFSGSRSGTDFTLTISSLQPEDFATYYCQQSYTSPITFGQGTKVEIKRTGGGGSEVQLVESGGGLVQPGGSLRLSCAASGYSFTGYTMNWVRQAPGKGLEWVALINPYKGVSTYNQKFKDRFTISVDKSKNTAYLQMNSLRAEDTAVYYCARSGYYGDSDWYFDVWGQGTLVTVSSGGGGSGGGGSGGGGSDIQMTQSPSSLSASVGDRVTITCRASQDIRNYLNWYQQKPGKAPKLLIYYTSRLESGVPSRFSGSGSGTDYTLTISSLQPEDFATYYCQQGNTLPWTFGQGTKVEIKGGGGSEVQLVESGGGLVQPGG…
Cetuximab scFv control	None	Cetuximab scFv (anti-EGFR/EGFRvIII)		[Igk leader]-[DYKDDDDK-tag]-[cetuximab scFv]	METDTLLLWVLLLWVPGSTGDMDYKDDDDKQVQLKQSGPGLVQPSQSLSITCTVSGFSLTNYGVHWVRQSPGKGLEWLGVIWSGGNTDYNTPFTSRLSINKDNSKSQVFFKMNSLQSNDTAIYYCARALTYYDYEFAYWGQGTLVTVSAGGGGSGGGGSGGGGSDILLTQSPVILSVSPGERVSFSCRASQSIGTNIHWYQQRTNGSPRLLIKYASESISGIPSRFSGSGSGTDFTLSINSVESEDIADYYCQQNNNWPTTFGAGTKLELK*
GFP	None	None		[eGFP]	MVSKGEELFTGVVPILVELDGDVNGHKFSVSGEGEGDATYGKLTLKFICTTGKLPVPWPTLVTTLTYGVQCFSRYPDHMKQHDFFKSAMPEGYVQERTIFFKDDGNYKTRAEVKFEGDTLVNRIELKGIDFKEDGNILGHKLEYNYNSHNVYIMADKQKNGIKVNFKIRHNIEDGSVQLADHYQQNTPIGDGPVLLPDNHYLSTQSALSKDPNEKRDHMVLLEFVTAAGITLGMDELYK*
